# Assessing toxicity and competitive fitness of vibrios isolated from coastal waters in Israel

**DOI:** 10.1101/2025.01.15.632581

**Authors:** Katarzyna Kanarek, Kinga Keppel, Hadar Cohen, Chaya Mushka Fridman, Motti Gerlic, Dor Salomon

## Abstract

Several species of aquatic bacteria belonging to the genus *Vibrio* are emerging pathogens of humans and marine animals. *Vibrio*-associated infections have been shown to correlate with the increase in the oceans’ surface water temperatures. A slow yet steady increase in vibrios isolated from clinical settings in Israel over the past decade led us to investigate the pathogenic potential of vibrios in Israel’s coastal waters. We isolated and sequenced the genomes of 23 vibrios from the Mediterranean and the Red Sea. Analysis of these genomes revealed the presence of diverse toxin secretion systems and toxins, as well as mobile genetic elements known to facilitate the dissemination of fitness-enhancing determinants. Moreover, we showed that at least 10 of these isolates can induce cell death in bone marrow-derived macrophages and that at least 12 isolates can intoxicate a rival *Vibrio* strain in interbacterial competition. Lastly, we determined the susceptibility profiles of these isolates to common antibiotics used to treat *Vibrio* infections and found widespread resistance to azithromycin. Taken together, our results reveal pathogenic potential within the *Vibrio* population of Israel’s coastal waters and underline the need for continued environmental monitoring of emerging pathogens.

**Importance:** The oceans’ surface water temperatures have increased in past decades due to climate change. This increase correlates with the spread of vibrios, a genus of aquatic bacteria, many of which are pathogens of humans and marine animals. Since *Vibrio*-associated illnesses are rising in Israel, we set out to investigate the *Vibrio* population in Israel’s coastal environments and monitor their pathogenic potential. We found diverse repertoires of predicted toxins, the ability to kill mammalian immune cells, and traits that enhance bacterial fitness, such as antibacterial toxicity and resistance to antibiotics commonly used to treat *Vibrio* infections. These findings indicate that pathogenic traits are circulating within the environmental *Vibrio* population in Israel’s coastal waters and suggest that continued monitoring is essential to identify emerging pathogenic strains.
