## Supplementary material for "Assessing toxicity and competitive fitness of vibrios isolated from coastal waters in Israel": Dataset S1

### Sheet: Dataset S1
Dataset S1. TssB sequences used to construct a phylogenetic tree.
Isolate	TssB type	Protein sequence
TBV004	V. corralliilyticus TssB2	MEQLKQKRLPFVVGVIGDYSGHKQDKEDVEDRTFYNLDKDNFDHVMKRVGPELSMKVDNVLAEDDSQFEASLKFNSMKDFEPEAIIDQVEPLKKLVETRNQLKVLLSKADRSRDLEKLLKEVLQSADTINALSQELGIEQKGAEE
TBV005	V. corralliilyticus TssB2	MALNSQHKRVSKNRVSITYDVETNGAVETKELPFVVGVIGDYSGHKQDKEEVEDRTFYNVDKDNFDTVMKRVGPELSLKVDNVLAGDDSQFEASLKFDSMKDFEPEAIIEQVEPLKKLVETRNQLKVLLSKADRSRDLEKLLKEVLQSADTINALSDELGIKEEGAE
TBV006	V. corralliilyticus TssB2	MALNSQHKRVSKNRVSITYDVETNGAVETKELPFVVGVVGDYSGHKQDKEDVEDRTFYNVDKDNFDTVMKRVGPELSLKVDNVLVDDDSQIEASLKFSSMKDFEPEAIVEQVEPLKKLVETRNQLKVLLSKADRSRDLEKLLKEVLQSADTINALSDELGIQKEGAE
TBV006	V. paraemolyticus TssB1	MSRDGSVAPKERINIRYVPATGDTQDDVELPLSMMVVGDFTARADETPIEERTPINIDKDNFNEVLEGMSPNVKVNVENRLSEEEGGQIGVDLTFQNMKDFSPEAIAKSVPELNSLLELREALVALKGPLGNVPAFRKKIASVLQDEEARKKLLDELSIGADQEAKEE
TBV006	V. paraemolyticus TssB2	MTSIHSKLSRVRKPRVHITYDVETEGTTLKKELPFVVGVMGDFAGQNTEALKPLKDRRFIQIDRDNFDDVLKKMNPSVKFKVANKLAKDDSQFEVDLSFKSMQDFEPAAIVNQVDPLRQLMETRNKLRDLMTKVDRSEELENILEDVLNNTDNLTKLAGELKLGDAHPTDNPEGVK
TBV007	V. corralliilyticus TssB2	MALNSQHKRVSKNRVSITYDVETNGAVETKELPFVVGVIGDYSGHKQDKEEVEDRTFYNVDKDNFDTVMKRVGPELSLKVDNVLAGDDSQFEASLKFDSMKDFEPEAIIEQVEPLKKLVETRNQLKVLLSKADRSRDLEKLLKEVLQSADTINALSDELGIKEEGAE
TBV008	V. corralliilyticus TssB2	MALNSQHKRVSKNRVSITYDVETNGAVENKELPFVVGVIGDFSAHKEDREDLEERTFYQIDKDNFDTVLKRVGPELKLKVDNTLQDDDSQFEAALSFSSMKDFEPDALIEQVEPLKKLAETRQQLKTLLSKADRSRDLEKLLKEVLQSADQINALSSELGVESKGDE
TBV011	V. paraemolyticus TssB1	MSRDGSVAPKERINIRYVPATGDTQEDVELPLSMMVVGDFTARADETPIEERTPINIDKDNFNEVLEGMSPNVKVNVENRLSDEEGGQIGVDLTFQNMKDFSPEAIAKSVPELNSLLELREALVALKGPLGNVPAFRKKIASVLQDEDARKKLLDELSIGNDQEAKEE
TBV011	V. paraemolyticus TssB2	MTSIHSKLSRVRKPRVHITYDVETEGTTLKKELPFVVGVMGDFAGQNTEALKPLKDRRFIQIDRDNFDDVLKKMNPSVKFKVANKLANDDSQFEVDLNFKSMQDFEPAAIVNQVDPLRQLMETRNKLRDLMTKVDRSEELENILEDVLNNTDNLAKLAGELDLGKKAKSDSTEGAE
TBV012	V. corralliilyticus TssB2	MALNSQHKRVSKNRVSITYDVETNGAVETKELPFVVGVIGDYSGHKQDKEEVEDRTFYNVDKDNFDTVMKRVGPELSLKVDNVLAGDDSQFEASLKFDSMKDFEPEAIIEQVEPLKKLVETRNQLKVLLSKADRSRDLEKLLKEVLQSADTINALSDELGIKEEGAE
TBV013	V. paraemolyticus TssB2	MTSIHSKLSRVRKPRVHITYDVETEGTTLKKELPFVVGVMGDFAGQNTEALKPLKDRRFIQIDRDNFDDVLKKMNPSVKFKVANKLANDDSQFEVDLNFKSMQDFEPAAIVNQVDPLRQLMETRNKLRDLMTKVDRSEELENILEDVLNNTDNLARLAGELDLGKKAKSDSTEGAE
TBV013	V. paraemolyticus TssB1	MSRDGSVAPKERINIRYVPATGDTQEDVELPLSMMVVGDFTARADETPIEERTPINIDKDNFNEVLEGMSPNVKVNVENRLSDEEGGQIGVDLTFQNMKDFSPEAIAKSVPELNSLLELREALVALKGPLGNVPAFRKKIASVLQDEEARKKLLDELSIGNDQDAKEE
TBV014	V. paraemolyticus TssB1	MSRDGSVAPKERINIRYVPATGDTQDDVELPLSMMVVGDFTARADETPIEERTPINIDKDNFNEVLEGMSPNVKVNVENRLSDEEGGQIGVDLTFQNMKDFSPEAIAKSVPELNSLLELREALVALKGPLGNVPAFRKKIASVLQDEEARKKLLDELSIGDDQEAKEE
TBV014	V. paraemolyticus TssB2	MTSIHSKLSRVRKPRVHITYDVETEGTTLKKELPFVVGVMGDFAGQNTEALKPLKDRRFIQIDRDNFDDVLKKMSPSVKFKVANKLAKDDSQFEVDLSFKSMQDFEPAAIVNQVDPLRQLMETRNKLRDLMTKVDRSEELENILEDVLNNTENLTKLAGELKLGESSSVDNPEGA
TBV014	V. corralliilyticus TssB2	MALNSQHKRVSKNRVSITYDVETNGAVETKELPFVVGVVGDYSGHKQDKEDVEDRTFYNVDKDNFDTVMKRVGPELSLKVDNVLVNDDSQIEASLKFSSMKDFEPEAIVEQVEPLKKLVETRNQLKVLLSKADRSRDLEKLLKEVLQSADTINALSDELGIQKEGAE
TBV015	V. corralliilyticus TssB2	MALNSQHKRVSKNRVSITYDVETNGAVETKELPFVVGVIGDYSGHKQDKEEVEDRTFYNVDKDNFDTVMKRVGPELSLKVDNVLAGDDSQFEASLKFDSMKDFEPEAIIEQVEPLKKLVETRNQLKVLLSKADRSRDLEKLLKEVLQSADTINALSDELGIKEEGAE
TBV019	V. corralliilyticus TssB2	MALNSQHKRVSKNRVSITYDVETNGAVETKELPFVVGVVGDYSGHKQDKEDVEDRTFYNVDKDNFDTVMKRVGPELSLKVDNVLVNDDSQIEASLKFSSMKDFEPEAIVEQVEPLKKLVETRNQLKVLLSKADRSRDLEKLLKEVLQSADTINALSDELGIQKEGAE
TBV019	V. paraemolyticus TssB2	MTSIHSKLSRVRKPRVHITYDVETEGTTLKKELPFVVGVMGDFAGQNTEALKPLKDRRFIQIDRDNFDDVLKKMNPSVKFKVANKLAKDDSQFEVDLSFKSMQDFEPAAIVNQVDPLRQLMETRNKLRDLMTKVDRSEELENILEDVLNNTDNLTKLAGELKLGDAHPTDNPEGVK
TBV019	V. paraemolyticus TssB1	MSRDGSVAPKERINIRYVPATGDTQDDVELPLSMMVVGDFTARADETPIEERTPINIDKDNFNEVLEGMSPNVKVNVENRLSDEEGGQIGVDLTFQNMKDFSPEAIAKSVPELNSLLELREALVALKGPLGNVPAFRKKIASVLQDEEARKKLLDELSIGNDQEAKEE
TBV020	V. paraemolyticus TssB4	MSKEGSVAPKERINIKYIPATGDAQAEIELPLKTLVVGDFKGHVEDTPVEERSTVSVDKNNFESVMRESELSLSTSVKDKLGEDPSADMPIELRFNSLTDFTPDSISNQVPELNKLIELREALVALKGPLGNIPAFRDRLQELLNSEESRDKLLNELNLVSEEEK
TBV020	V. corralliilyticus TssB2	MALNSQHKRVSKNRVSITYDVETNGAVETKELPFVVGVIGDYSGHKQDKEDVEERTFYNVDKDNFDNVMKRVGPELSMKVDNVLADDDSQFEASLKFNSMKDFEPEAIVEQVEPLKKLVETRNQLKVLLSKADRSRDLEKLLKEVLQSADTINALSDELGINKEGDE
TBV021	V. paraemolyticus TssB1	MSRDGSVAPKERINIRYVPATGDTQDDVELPLSMMVVGDFTARADETPIEERTPINIDKDNFNEVLEGMSPNVKVNVENRLSEEEGGQIGVDLTFQNMKDFSPEAIAKSVPELNSLLELREALVALKGPLGNVPAFRKKIASVLQDEEARKKLLDELSIGADQEAKEE
TBV021	V. paraemolyticus TssB2	MTSIHSKLSRVRKPRVHITYDVETEGTTLKKELPFVVGVMGDFAGQNTEALKPLKDRRFIQIDRDNFDDVLKKMNPSVKFKVANKLAKDDSQFEVDLSFKSMQDFEPAAIVNQVDPLRQLMETRNKLRDLMTKVDRSEELENILEDVLNNTDNLTKLAGELKLGDAHPTDNPEGVK
TBV021	V. corralliilyticus TssB2	MALNSQHKRVSKNRVSITYDVETNGAVETKELPFVVGVVGDYSGHKQDKEDVEDRTFYNVDKDNFDTVMKRVGPELSLKVDNVLVDDDSQIEASLKFSSMKDFEPEAIVEQVEPLKKLVETRNQLKVLLSKADRSRDLEKLLKEVLQSADTINALSDELGIQKEGAE
TBV023	V. paraemolyticus TssB2	MTSIHSKLSRVRKPRVHITYDVETEGTTLKKELPFVVGVMGDFAGQNTEALKPLKDRRFIQIDRDNFDDVLKKMNPSVKFKVANKLANDDSQFEVDLNFKSMQDFEPAAIVNQVDPLRQLMETRNKLRDLMTKVDRSEELENILEDVLNNTDNLARLAGELDLDKKAKSDSTEGAE
TBV023	V. paraemolyticus TssB1	MSRDGSVAPKERINIRYVPATGDTQEDVELPLSMMVVGDFTARADETPIEERTPINIDKDNFNEVLEGMSPNVKVNVENRLSDEEGGQIGVDLTFQNMKDFSPEAIAKSVPELNSLLELREALVALKGPLGNVPAFRKKIASVLQDEEARKKLLDELSIGNDQDAKEE
TBV024	V. paraemolyticus TssB2	MTSIHSKLSRVRKPRVHITYDVETEGTTLKKELPFVVGVMGDFAGQNTEALKPLKDRRFIQIDRDNFDDVLKKMNPSVKFKVANKLAKDDSQFEVDLSFKSMQDFEPAAIVNQVDPLRQLMETRNKLRDLMTKVDRSEELENILEDVLNNTDNLTKLAGELKLGDAHPTDNPEGVK
TBV024	V. paraemolyticus TssB1	MSRDGSVAPKERINIRYVPATGDTQDDVELPLSMMVVGDFTARADETPIEERTPINIDKDNFNEVLEGMSPNVKVNVENRLSDEEGGQIGVDLTFQNMKDFSPEAIAKSVPELNSLLELREALVALKGPLGNVPAFRKKIASVLQDEEARKKLLDELSIGNDQEAKEE
TBV024	V. corralliilyticus TssB2	MALNSQHKRVSKNRVSITYDVETNGAVETKELPFVVGVVGDYSGHKQDKEDVEDRTFYNVDKDNFDTVMKRVGPELSLKVDNVLVDDDSQIEASLKFSSMKDFEPEAIVEQVEPLKKLVETRNQLKVLLSKADRSRDLEKLLKEVLQSADTINALSDELGIQKEGAE
TBV025	V. paraemolyticus TssB1	MSRDGSVAPKERINIRYVPATGDTQEDVELPLSMMVVGDFTARADETPIEERTPINIDKDNFNEVLEGMSPNVKVNVENRLSDEEGGQIGVDLTFQNMKDFSPEAIAKSVPELNSLLELREALVALKGPLGNVPAFRKKIASVLQDEEARKKLLDELSIGNDQDAKEE
TBV025	V. paraemolyticus TssB2	MTSIHSKLSRVRKPRVHITYDVETEGTTLKKELPFVVGVMGDFAGQNTEALKPLKDRRFIQIDRDNFDDVLKKMNPSVKFKVANKLANDDSQFEVDLNFKSMQDFEPAAIVNQVDPLRQLMETRNKLRDLMTKVDRSEELENILEDVLNNTDNLARLAGELDLGKKAKSDSTEGAE
TBV026	V. paraemolyticus TssB2	MTSIHSKLSRVRKPRVHITYDVETEGTTLKKELPFVVGVMGDFAGQNTEALKPLKDRRFIQIDRDNFDDVLKKMNPSVKFKVANKLANDDSQFEVDLNFKSMQDFEPAAIVNQVDPLRQLMETRNKLRDLMTKVDRSEELENILEDVLNNTDNLAKLAGELDLGKKAKSDSTEGAE
TBV026	V. paraemolyticus TssB1	MSRDGSVAPKERINIRYVPATGDTQEDVELPLSMMVVGDFTASADETPIEERTPINIDKDNFNEVLEGMSPNVKVNVENRLSDEEGGQIGVDLTFQNMKDFSPEAIAKSVPELNSLLELREALVALKGPLGNVPAFRKKIASVLQDEDARKKLLDELSIGNDQEAKEE
TBV027	V. paraemolyticus TssB2	MTSIHSKLSRVRKPRVHITYDVETEGTSLKKELPFVVGVMGDFAGQNTEALKPLKDRRFIQIDRDNFDDVLKKMSPSVEFKVKNTMVDDGTEFAVNLQFQSMKDFEPASIVRQVDPLRQLMDTRNKLRDLMTKVDRSEELENVLEAVLNNTDNLSKLADELKLGQEEKAE
TBV028	V. paraemolyticus TssB2	MTSIHSKLSRVRKPRVHITYDVETEGTTLKKELPFVVGVMGDFAGQNTEALKPLKDRRFIQIDRDNFDDVLKKMSPSVKFKVANKLANDDSEFAVELSFKSMQDFEPAAIVNQVEPLRQLMETRNKLRDLMTKVDRSEELENILEEVLNNTDNLAKLAGELDLGKKAPSESTEGAE
TBV028	V. paraemolyticus TssB1	MSRDGSVAPKERINIRYVPATGDTQEDVELPLSMMVVGDFTARADETPIEERTPINIDKDNFNDVLEGMSPNVKVNVENRLSDEEGAQIGVDLTFQNMKDFSPEAIAKSVPELNSLLELREALVALKGPLGNVPAFRKKIASVLQDEEARKKLLDELSIGNDQDAKEE
TBV029	V. paraemolyticus TssB2	MTSIHSKLSRVRKPRVHITYDVETEGTSLKKELPFVVGVMGDFAGQNTEALKPLKDRRFIQIDRDNFDDVLKKMSPSVEFKVKNTMVDDGTEFAVNLQFQSMKDFEPASIVRQVDPLRQLMDTRNKLRDLMTKVDRSEELENVLEAVLNNTDNLSKLADELKLGQEEKAE
TBV030	V. paraemolyticus TssB1	MSRDGSVAPKERINIRYVPATGDTQEDVELPLSMMVVGDFTARADETPIEERTPINIDKDNFNEVLEGMSPNVKVNVENRLSDEEGGQIGVDLTFQNMKDFSPEAIAKSVPELNSLLELREALVALKGPLGNVPAFRKKIASVLQDEEARKKLLDELSIGNDQDAKEE
TBV030	V. paraemolyticus TssB2	MTSIHSKLSRVRKPRVHITYDVETEGTTLKKELPFVVGVMGDFAGQNTEALKPLKDRRFIQIDRDNFDDVLKKMNPSVKFKVANKLANDDSQFEVDLNFKSMQDFEPAAIVNQVDPLRQLMETRNKLRDLMTKVDRSEELENILEDVLNNTDNLARLAGELDLDKKAKSDSTEGAE
V. parahaemolyticus RIMD 2210633	V. paraemolyticus TssB1 (WP_005480589.1)	MSRDGSVAPKERINIRYVPATGDTQEDVELPLSMMVVGDFTARADETPIEERTPINIDKDNFNDVLEGMSPNVKVNVENRLSDEEGAQIGVDLTFQNMKDFSPEAIAKSVPELNSLLELREALVALKGPLGNVPAFRKKIASVLQDEEARKKLLDELSIGNDQDAKEE*
V. parahaemolyticus RIMD 2210633	V. paraemolyticus TssB2 (WP_005463809.1)	MTSIHSKLSRVRKPRVHITYDVETEGTTLKKELPFVVGVMGDFAGQNTEALKPLKDRRFIQIDRDNFDDVLKKMSPSVKFKVANKLANDDSEFAVELSFKSMQDFEPAAIVNQVEPLRQLMETRNKLRDLMTKVDRSEELENILEEVLNNTDNLAKLAGELDLGKKAPSESTEGAE*
V. parahaemolyticus 10290 isolate VP160417	V. paraemolyticus TssB3 (WP_029843231.1)	MALNSQHKRVSKNRVSITYDVETNGAVETKELPFVVGVIGDFSGHKPESEKVDLEEREFTGIDKDNFDTVMGQIHPRLSYKVDNKLANDDSQFEVNLSFRSMKDFHPENLVDQIEPLKQLVETRNQLKVLLSKADRSRDLERLLKEVLQSADAINGLAQELGLSKEEAE*
V. parahaemolyticus 04.2548	V. paraemolyticus TssB4 (WP_042762279.1)	VSKEGSVAPKERINIKYIPKNGNAQSEVELPLKTLVVGDFKGHDMDTPLEERDSVSVDKNNFTSVMRESKLALSFSVNNQLTEEKDVDLPIHLSFEQLSDFEPDAVAKQVPELNKLVELREALVALKGPLGNIPAFRERLQALLTSDESREKLLKELELVNPSDEPKA*
V. corralliilyticus BAA-450	V. corralliilyticus TssB2 (WP_006962089.1)	VALNSQHKRVSKNRVSITYDVETNGAVETKELPFVVGVIGDYSGHKQDKEDVEDRTFYNVDKDNFDTVMKRVGPELSLKVDNVLADDDSQFEAALKFNSMKDFEPEAIVEQVEPLKKLVETRNQLKVLLSKADRSRDLEKLLKEVLQSADTINALSEELGVNKEGGEE*
