## Supplementary material for "Assessing toxicity and competitive fitness of vibrios isolated from coastal waters in Israel": Dataset S2

### Sheet: Dataset S2
Dataset S2. Antibiotics MIC values from three independent experiments.
	Ciprofloxacine (CL)*			Cetriaxone (TX)*			Doxycycline (DC)*			Azithromycine (AZ)*
	Experiment #1	Experiment #2	Experiment #3	Experiment #1	Experiment #2	Experiment #3	Experiment #1	Experiment #2	Experiment #3	Experiment #1	Experiment #2	Experiment #3
TBV002	0.19	0.19	0.25	0.5	0.5	0.5	0.38	0.38	0.38	8	8	8
TBV004	0.1	0.125	0.125	3	3	2	0.5	0.75	0.75	96	64	64
TBV005	0.125	0.125	0.125	0.38	0.38	0.5	1	1	1	32	64	96
TBV006	0.38	0.5	0.5	0.25	0.19	0.25	0.5	3	2	64	32	32
TBV007	0.094	0.38	0.38	2	2	2	0.5	0.5	0.5	24	32	32
TBV008	0.064	0.094	0.094	0.012	0.125	0.125	0.25	0.19	0.125	4	16	6
TBV011	0.75	0.75	0.75	0.094	0.125	0.125	0.38	0.5	0.75	4	16	16
TBV012	0.25	0.125	0.047	0.094	0.008	0.008	0.75	0.5	0.5	0.5	8	6
TBV013	0.125	0.19	0.19	0.094	0.094	0.094	1.5	1	0.75	3	24	24
TBV014	0.38	0.25	0.19	0.094	0.064	0.064	0.5	0.5	0.38	32	1.5	2
TBV015	0.25	0.38	0.125	0.64	0.094	0.006	0.75	0.38	0.25	32	16	16
TBV018	0.5	0.5	0.5	0.125	0.19	0.19	0.38	0.38	0.38	96	32	32
TBV019	0.5	0.5	0.5	0.19	0.19	0.125	2	0.38	0.38	48	32	32
TBV020	0.016	0.5	0.5	0.003	0.125	0.125	0.5	0.25	0.25	24	32	32
TBV021	0.5	0.5	0.38	0.25	0.19	0.19	0.5	0.5	0.38	96	96	64
TBV023	1	0.38	0.38	2	0.38	0.25	0.5	0.75	1	48	6	4
TBV024	0.38	0.5	0.38	0.19	0.125	0.19	12	8	6	48	32	48
TBV025	0.38	0.38	0.38	0.094	0.064	0.094	0.5	2	0.75	3	1.5	2
TBV026	0.75	0.75	0.75	0.25	0.19	0.25	0.75	4	4	4	4	1.5
TBV027	1	0.125	0.125	0.25	0.19	0.19	0.38	1	1	96	32	32
TBV028	0.19	0.19	0.19	0.94	0.047	0.032	2	3	3	1.5	96	64
TBV029	1	0.19	0.064	0.25	0.047	0.042	0.25	0.25	0.28	6	16	16
TBV030	1	1	1	0.25	1	1	0.25	0.19	0.25	6	2	2
RIMD	3	1.5	3	0.64	0.64	0.64	1	0.75	0.75	96	64	64
* MIC values (mg/l)
